# A CRISPRi/a screening platform to study cellular nutrient transport in diverse microenvironments

**DOI:** 10.1101/2023.01.26.525375

**Authors:** Christopher Chidley, Alicia M. Darnell, Benjamin L. Gaudio, Evan C. Lien, Anna M. Barbeau, Matthew G. Vander Heiden, Peter K. Sorger

## Abstract

Blocking the import of nutrients essential for cancer cell proliferation represents a therapeutic opportunity, but it is unclear which transporters to target. Here, we report a CRISPRi/a screening platform to systematically interrogate the contribution of specific nutrient transporters to support cancer cell proliferation in environments ranging from standard culture media to tumor models. We applied this platform to identify the transporters of amino acids in leukemia cells and found that amino acid transport is characterized by high bidirectional flux that is dependent on the composition of the microenvironment. While investigating the role of transporters in cystine starved cells, we uncovered a novel role for serotonin uptake in preventing ferroptosis. Finally, we identified transporters essential for cell proliferation in subcutaneous tumors and found that levels of glucose and amino acids can restrain proliferation in that environment. This study provides a framework for the systematic identification of critical cellular nutrient transporters, characterizing the function of such transporters, and studying how the tumor microenvironment impacts cancer metabolism.
