## Supplementary Table S1 for "A CRISPRi/a screening platform to study cellular nutrient transport in diverse microenvironments"

### Sheet: Media composition
Media composition (μM)					Stock solutions (all in H2O)
	RPMI	PAA-RPMI			Sigma Cat#		Stock (mM)	Stock (g/L)	Volume to be added to 1000 mL RPMI (mL)	Volume to be added to 1000 mL PAA-RPMI (mL)
Alanine	0	430			5129	Alanine	430	38.31	0	1
Arginine	1148	110			A8094	Arg	287.026	0	4	0.38324
Asparagine	378	50			A4159	Asn	94.611	0	4	0.52848
Aspartate	150	20			A7219	Asp	22.5394	0	6.66667	0.887333
Cysteine	0	40			C6852	Cysteine 2HCl	104.087	18.28	0	0.384295
Cystine	208	100			C6727	Cystine 2HCl	41.632	0	5	2.402
Glutamate	136	80			G8415	Glu	33.9836	0	4	2.35408
Glutamine	2053	550			G3126	Gln	205.283	0	10	2.67923
Glycine	133	300			G8790	Gly	133.209	0	1	2.2521
Histidine	97	110			H6034	His	96.6806	0	1	1.13777
Isoleucine	381	70			I7403	Ile	95.2962	0	4	0.734552
Leucine	381	160			L8912	Leu	95.2962	0	4	1.67898
Lysine	219	200			L8662	Lys HCl	218.998	0	1	0.91325
Methionine	101	30			M5308	Met	100.529	0	1	0.29842
Phenylalanine	91	80			P5482	Phe	90.8045	0	1	0.881013
Proline	174	200			P5607	Pro	173.717	0	1	1.1513
Serine	285	150			S4500	Ser	285.47	0	1	0.52545
Threonine	168	140			T8441	Thr	167.898	0	1	0.83384
Tryptophan	24	60			T8941	Trp	24.4822	0	1	2.45076
Tyrosine	110	80			T1145	Tyr 2Na xH2O	110.384	0	2	1.44949
Valine	171	220			V0513	Val	170.721	0	1	1.28865
4-OH proline	153	20			H54409	4-OH-Pro	152.52	0	1	0.13113
Carnitine	0	40			C0283	Carnitine	40	7.906	0	1
Citrulline	0	40			C7629	Citrulline	40	7.008	0	1
Creatine	0	40			C0780	Creatine	40	5.245	0	1
Creatinine	0	75			C4255	Creatinine	75	8.484	0	1
Acetylglycine	0	90			A16300	Acetylglycine	90	10.539	0	1
Ornithine	0	70			O2375	Ornithine	70	11.803	0	1
Heavy labeled RPMI amino acid concentration (μM)					Stock solutions (all in H2O)
	Heavy labeled RPMI	Label			Cambridge Isotope Laboratories Cat#	Lot #		Label	Label purity	Weighed Quantity (MG)	Resuspension volume (μL)	Stock (×)	Volume (μl) for 10 mL RPMI medium	Volume (μl) for 10 mL PAA-RPMI medium
Alanine	0
Arginine	1148	13C6			CLM-2265-H-0.1	PR-27490	L-Arg HCl	13C6	0.99	100	2000	201.006	49.7497	4.76696
Asparagine	378	13C4			CLM-8699-H-PK	PR-21048	L-Asn H20	13C4	0.99	47.6	3808	214.309	46.6616	6.17217
Aspartate	150	13C4			CLM-1801-H-0.25	PR-24996	Asp	13C4	0.99	7.1	2297.62	150	66.6667	8.88889
Cysteine	0
Cystine	208	no label
Glutamate	136	13C5			CLM-3949-PK	PR-27709	Glu Na	13C5	97-98%	15	2410.42	250	40	23.5294
Glutamine	2053	13C5			CLM-1822-H-0.5	PR-29120	Gln	13C5	0.99	30	1000	96.6931	103.42	27.7063
Glycine	133	13C2,15N			CNLM-1673-H-0.25	PR-30776	Gly	13C2,15N	0.99	18.6	1788.55	1000	10	22.5564
Histidine	97	13C6,15N3			CNLM-758-0.05	PR-25819	L-His:HCl:H20	13C6,15N3	97-99%	20.3	960.961	1000	10	11.3402
Isoleucine	381	13C6			CLM-2248-H-0.1	PR-21540	Ile	13C6	0.99	13.7	1048.07	250	40	7.34908
Leucine	381	13C6			CLM-2262-H-0.1	PR-22233A	Leu	13C6	0.99	22.6	1808	239.067	41.8293	17.5661
Lysine	219	13C6			CLM-2247-H-0.1	PR-23570	Lys 2HCl	13C6	0.99	21.2	530	811.525	12.3225	11.2534
Methionine	101	no label
Phenylalanine	91	13C9,15N			CNLM-575-H-0.1	PR-31524	Phe	13C9,15N	0.99	18.4	1156.65	1000	10	8.79121
Proline	174	13C5			CLM-2260-H-PK	PR-23291	Pro	13C5	0.99	13.1	627.731	1000	10	11.4943
Serine	285	13C3			CLM-1574-H-0.5	PR-26313	Ser	13C3	0.99	34.3	1143.33	972.248	10.2854	5.41339
Threonine	168	13C4			CLM-2261-0.1	PR-24141	Thr	13C4	97-99%	14.5	725	967.506	10.3359	8.61321
Tryptophan	24	no label
Tyrosine	110	13C9,15N			CNLM-439-H-0.1	PR-26293	L-Tyr	13C9,15N	0.99	11.3	1087.49	492.368	20.31	14.7709
Valine	171	13C5			CLM-2249-H-0.25	PR-29002	Val	13C5	0.99	22.5	1125	959.05	10.427	13.4148
4-OH proline	153	no label
