## Supplementary Table S2 for "A CRISPRi/a screening platform to study cellular nutrient transport in diverse microenvironments"

### Sheet: Low amino CRISPRi_a screens
Screen amino acid concentration (μM)				Number of population doublings from T0 (days)
	CRISPRi screen	CRISPRa screen		Condition	CRISPRi	CRISPRa
Arginine	7.6	7.6		RPMI low Arginine	8.1	10
Cystine	2.4	2.8		RPMI low Cystine	9.9	3.4
Histidine	1.6	1.8		RPMI low Histidine	9.6	10.6
Isoleucine	3.8	3.6		RPMI low Isoleucine	8.6	9.3
Leucine	4.6	4.4		RPMI low Leucine	8	9.7
Lysine	28.1	28.5		RPMI low Lysine	6.9	10.6
Methionine	3.1	3.2		RPMI low Methionine	9.3	10.4
Phenylalanine	2	1.9		RPMI low Phenylalanine	8.7	9.3
Serine	n.a.	34.2		RPMI low Serine	n.a.	14.7
Threonine	4.4	4.4		RPMI low Threonine	8.8	9.4
Tryptophan	0.3	0.4		RPMI low Tryptophan	9.9	11.2
Tyrosine	2	1.9		RPMI low Tyrosine	8.2	8.4
Valine	14	15		RPMI low Valine	8.1	10.3
				RPMI rich	15.7	17.6
