## Supplementary Table S3 for "A CRISPRi/a screening platform to study cellular nutrient transport in diverse microenvironments"

### Sheet: Oligos
#	Oligo name	Sequence	Description
1	CC_LSP_183	AAACACGTGGCAAACATTCC	CRISPRa oligo pool amplification for library cloning
2	CC_LSP_184	AGTGAACTGACCGAATCCTC	CRISPRa oligo pool amplification for library cloning
3	CC_LSP_185	AGTATTAGGCGTCAAGGTCC	CRISPRi oligo pool amplification for library cloning
4	CC_LSP_186	CACTCGATAGGTACAACCGG	CRISPRi oligo pool amplification for library cloning
5	CC_LSP_327	TTGGCTACTGAGAAGGCGAGCGGGTTTAAGAGC	SLC7A1_+_30170062.23-P1P2	CRISPRa sgRNA
6	CC_LSP_328	TTAGCTCTTAAACCCGCTCGCCTTCTCAGTAGCCAACAAG	SLC7A1_+_30170062.23-P1P2	CRISPRa sgRNA
7	CC_LSP_329	TTGGCCTGGAGCCGAGCACACGTGTTTAAGAGC	SLC7A2_+_17354393.23-P1P2	CRISPRa sgRNA
8	CC_LSP_330	TTAGCTCTTAAACACGTGTGCTCGGCTCCAGGCCAACAAG	SLC7A2_+_17354393.23-P1P2	CRISPRa sgRNA
9	CC_LSP_331	TTGGCACGCCAGGCTTGCTAGTGGTTTAAGAGC	SLC7A3_+_70151141.23-P1P2	CRISPRa sgRNA
10	CC_LSP_332	TTAGCTCTTAAACCACTAGCAAGCCTGGCGTGCCAACAAG	SLC7A3_+_70151141.23-P1P2	CRISPRa sgRNA
11	CC_LSP_333	TTGGATAGCCCgccaggctgggcGTTTAAGAGC	SLC7A5_+_87903249.23-P1P2	CRISPRa sgRNA
12	CC_LSP_334	TTAGCTCTTAAACgcccagcctggcGGGCTATCCAACAAG	SLC7A5_+_87903249.23-P1P2	CRISPRa sgRNA
13	CC_LSP_335	TTGGCCACGGCCTGGCCGGTACGGTTTAAGAGC	SLC7A6_+_68298286.23-P1P2	CRISPRa sgRNA
14	CC_LSP_336	TTAGCTCTTAAACCGTACCGGCCAGGCCGTGGCCAACAAG	SLC7A6_+_68298286.23-P1P2	CRISPRa sgRNA
15	CC_LSP_337	TTGGGTGAAGGGCCAGTGAACCTGTTTAAGAGC	SLC7A7_+_23284754.23-P1P2	CRISPRa sgRNA
16	CC_LSP_338	TTAGCTCTTAAACAGGTTCACTGGCCCTTCACCCAACAAG	SLC7A7_+_23284754.23-P1P2	CRISPRa sgRNA
17	CC_LSP_321	TTGGGGACGCGCTCAAGGACCAAGTTTAAGAGC	SLC7A1_-_30169623.23-P1P2	CRISPRi sgRNA
18	CC_LSP_322	TTAGCTCTTAAACTTGGTCCTTGAGCGCGTCCCCAACAAG	SLC7A1_-_30169623.23-P1P2	CRISPRi sgRNA
19	CC_LSP_317	TTGGGCGCCGGCGGCCGAGGAGAGTTTAAGAGC	SLC7A5_+_87902970.23-P1P2	CRISPRi sgRNA
20	CC_LSP_318	TTAGCTCTTAAACTCTCCTCGGCCGCCGGCGCCCAACAAG	SLC7A5_+_87902970.23-P1P2	CRISPRi sgRNA
21	CC_LSP_315	TTGGCGGGCCACTGGGAGGTAACGTTTAAGAGC	SLC7A6_-_68298486.23-P1P2	CRISPRi sgRNA
22	CC_LSP_316	TTAGCTCTTAAACGTTACCTCCCAGTGGCCCGCCAACAAG	SLC7A6_-_68298486.23-P1P2	CRISPRi sgRNA
23	CC_LSP_111	TTGGTGTCGTGATGCGTAGACGGGTTTAAGAGC	CRISPRa NTC1 sgRNA
24	CC_LSP_112	TTAGCTCTTAAACCCGTCTACGCATCACGACACCAACAAG	CRISPRa NTC1 sgRNA
25	CC_LSP_113	TTGGTCATCAAGGAGCATTCCGTGTTTAAGAGC	CRISPRa NTC2 sgRNA
26	CC_LSP_114	TTAGCTCTTAAACACGGAATGCTCCTTGATGACCAACAAG	CRISPRa NTC2 sgRNA
27	CC_LSP_079	TTGGCTGCATGGGGCGCGAATCAGTTTAAGAGC	CRISPRi NTC1 sgRNA
28	CC_LSP_080	TTAGCTCTTAAACTGATTCGCGCCCCATGCAGCCAACAAG	CRISPRi NTC1 sgRNA
29	CC_LSP_081	TTGGTGCACCCGGCTAGGACCGGGTTTAAGAGC	CRISPRi NTC2 sgRNA
30	CC_LSP_082	TTAGCTCTTAAACCCGGTCCTAGCCGGGTGCACCAACAAG	CRISPRi NTC2 sgRNA
31	GAPDH78for	GGACTCATGACCACAGTCCA	GAPDH qPCR fwd
32	GAPDH78REV	GATGTTCTGGAGAGCCCCG	GAPDH qPCR rev
33	CC_LSP_349	ACGGGCTCAGCTTACCTCTA	SLC7A1 qPCR
34	CC_LSP_350	GGTCTGCCTATCAGCTCGTC	SLC7A1 qPCR
35	CC_LSP_351	TTGGCACACTCATGGCCTAC	SLC7A2 qPCR
36	CC_LSP_352	AGAACATTTGGGCTGGTCGT	SLC7A2 qPCR
37	CC_LSP_353	GCTGCTCACTGGATTGTTGG	SLC7A3 qPCR
38	CC_LSP_354	CACGCCTGTGAACACTTTGG	SLC7A3 qPCR
39	CC_LSP_355	CTGGTGGAAAAACAAGCCCA	SLC7A5 qPCR
40	CC_LSP_356	CCTGCATGAGCTTCTGACACA	SLC7A5 qPCR
41	CC_LSP_357	ACTACATCATCCAGCCGTCC	SLC7A6 qPCR
42	CC_LSP_358	TGGCGTAAGTGAACGTGTCC	SLC7A6 qPCR
43	CC_LSP_359	CTGCTTCGCCCCTTATGCT	SLC7A7 qPCR
44	CC_LSP_360	CCGCGATCAGTGCCAATACT	SLC7A7 qPCR
45	pX330rev2	CGACTCGGTGCCACTTTTTC	universal qPCR primer for competition assays
46	pU6_315	GGGCCACTGGGAGGTAAC	qPCR primer for CC_LSP_315 sgRNA
47	pU6_317	GCGGCCGAGGAGAGTTTAAG	qPCR primer for CC_LSP_317 sgRNA
48	pU6_321	GACGCGCTCAAGGACCAA	qPCR primer for CC_LSP_321 sgRNA
49	pU6_327	CTACTGAGAAGGCGAGCGG	qPCR primer for CC_LSP_327 sgRNA
50	pU6_329	GCCGAGCACACGTGTTTAAG	qPCR primer for CC_LSP_329 sgRNA
51	pU6_331	CACGCCAGGCTTGCTAGTG	qPCR primer for CC_LSP_331 sgRNA
52	pU6_333	GCCAGGCTGGGCGTTTAAG	qPCR primer for CC_LSP_333 sgRNA
53	pU6_335	CCTGGCCGGTACGGTTTAAG	qPCR primer for CC_LSP_335 sgRNA
54	pU6_337	GTGAAGGGCCAGTGAACCT	qPCR primer for CC_LSP_337 sgRNA
55	pU6_111	GTGTCGTGATGCGTAGACGG	qPCR primer for CC_LSP_111 sgRNA
56	pU6_113	GTCATCAAGGAGCATTCCGT	qPCR primer for CC_LSP_113 sgRNA
57	pU6_79	GGGGCGCGAATCAGTTTAAG	qPCR primer for CC_LSP_79 sgRNA
58	pU6_81	CGGCTAGGACCGGGTTTAAG	qPCR primer for CC_LSP_81 sgRNA
59	CC_LSP_379	TTGGGCCGGCTGTGCAGTAGAACGTTTAAGAGC	SLC7A8_+_23652806.23-P1P2	SLC7A8 CRISPRa sgRNA#1
60	CC_LSP_380	TTAGCTCTTAAACGTTCTACTGCACAGCCGGCCCAACAAG	SLC7A8_+_23652806.23-P1P2	SLC7A8 CRISPRa sgRNA#1
61	CC_LSP_381	TTGGTAGAACGGGGATCGAAAAGGTTTAAGAGC	SLC7A8_+_23652793.23-P1P2	SLC7A8 CRISPRa sgRNA#2
62	CC_LSP_382	TTAGCTCTTAAACCTTTTCGATCCCCGTTCTACCAACAAG	SLC7A8_+_23652793.23-P1P2	SLC7A8 CRISPRa sgRNA#2
63	CC_LSP_383	TTGGTCTCCCGGAACAGTTGACGGTTTAAGAGC	SLC7A8_+_23653094.23-P1P2	SLC7A8 CRISPRa sgRNA#3
64	CC_LSP_384	TTAGCTCTTAAACCGTCAACTGTTCCGGGAGACCAACAAG	SLC7A8_+_23653094.23-P1P2	SLC7A8 CRISPRa sgRNA#3
65	CC_LSP_385	TTGGCCGGCTGTGCAGTAGAACGGTTTAAGAGC	SLC7A8_+_23652805.23-P1P2	SLC7A8 CRISPRi sgRNA#1
66	CC_LSP_386	TTAGCTCTTAAACCGTTCTACTGCACAGCCGGCCAACAAG	SLC7A8_+_23652805.23-P1P2	SLC7A8 CRISPRi sgRNA#1
67	CC_LSP_387	TTGGGCCACTCTCCCGAAACCAGGTTTAAGAGC	SLC7A8_+_23652834.23-P1P2	SLC7A8 CRISPRi sgRNA#2
68	CC_LSP_388	TTAGCTCTTAAACCTGGTTTCGGGAGAGTGGCCCAACAAG	SLC7A8_+_23652834.23-P1P2	SLC7A8 CRISPRi sgRNA#2
69	CC_LSP_389	TTGGCTCCCGAAACCAGAGGGATGTTTAAGAGC	SLC7A8_+_23652828.23-P1P2	SLC7A8 CRISPRi sgRNA#3
70	CC_LSP_390	TTAGCTCTTAAACATCCCTCTGGTTTCGGGAGCCAACAAG	SLC7A8_+_23652828.23-P1P2	SLC7A8 CRISPRi sgRNA#3
71	CC_LSP_391	TCCTCTCGGCTGTTCTTCG	SLC7A8 qPCR
72	CC_LSP_392	AGCATCAGCAGGGTGGAGAT	SLC7A8 qPCR
73	CC_LSP_565	TTGGAGGGGCGGCCTGAGCGTTAGTTTAAGAGC	SLC38A3_+_50242544.23-P1P2	CRISPRa sgRNA
74	CC_LSP_566	TTAGCTCTTAAACTAACGCTCAGGCCGCCCCTCCAACAAG	SLC38A3_+_50242544.23-P1P2	CRISPRa sgRNA
75	CC_LSP_375	TTGGGCGGCTGCTGACTTTATAAGTTTAAGAGC	SLC43A1_-_57282367.23-P1P2	CRISPRi sgRNA
76	CC_LSP_376	TTAGCTCTTAAACTTATAAAGTCAGCAGCCGCCCAACAAG	SLC43A1_-_57282367.23-P1P2	CRISPRi sgRNA
77	CC_LSP_339	TTGGTGCCAGAGGGAGAGTGTCCGTTTAAGAGC	SLC43A1_+_57283301.23-P1P2	CRISPRa sgRNA
78	CC_LSP_340	TTAGCTCTTAAACGGACACTCTCCCTCTGGCACCAACAAG	SLC43A1_+_57283301.23-P1P2	CRISPRa sgRNA
79	CC_LSP_341	TTGGcgcgAGCAGAAGCCGGTTCGTTTAAGAGC	SLC43A2_-_1532275.23-P1P2	CRISPRa sgRNA
80	CC_LSP_342	TTAGCTCTTAAACGAACCGGCTTCTGCTcgcgCCAACAAG	SLC43A2_-_1532275.23-P1P2	CRISPRa sgRNA
81	CC_LSP_569	ACGCTCAACTCACAGACAGCATA	SLC38A3 qPCR fwd
82	CC_LSP_570	ACAGCGATGGACAGGTTGGAG	SLC38A3 qPCR rev
83	CC_LSP_361	TTCACTTCACTCACGCTGCC	SLC43A1 qPCR fwd
84	CC_LSP_362	CATGATGACCACGAAGGCCA	SLC43A1 qPCR rev
85	CC_LSP_365	TGACCTGCCTCATTCCCAAC	SLC43A2 qPCR fwd
86	CC_LSP_366	CGACAGCGGAGTGGATGAAT	SLC43A2 qPCR rev
87	CC_LSP_277	TTGGGCTCCGCGCTCCCGCTGGAGTTTAAGAGC	CRISPRa SLC6A4_-_28562877.23-P1P2	SLC6A4 CRISPRa sgRNA#1
88	CC_LSP_281	TTAGCTCTTAAACTCCAGCGGGAGCGCGGAGCCCAACAAG	CRISPRa SLC6A4_-_28562877.23-P1P2	SLC6A4 CRISPRa sgRNA#1
89	CC_LSP_278	TTGGGATGGGGTTGCGCTCGCCAGTTTAAGAGC	CRISPRa SLC6A4_-_28562894.23-P1P2	SLC6A4 CRISPRa sgRNA#2
90	CC_LSP_282	TTAGCTCTTAAACTGGCGAGCGCAACCCCATCCCAACAAG	CRISPRa SLC6A4_-_28562894.23-P1P2	SLC6A4 CRISPRa sgRNA#2
91	CC_LSP_279	TTGGAATCCAGAAGTAGTAAATTGTTTAAGAGC	CRISPRa SLC7A11_-_139163748.23-P1P2	SLC7A11 CRISPRa sgRNA
92	CC_LSP_283	TTAGCTCTTAAACAATTTACTACTTCTGGATTCCAACAAG	CRISPRa SLC7A11_-_139163748.23-P1P2	SLC7A11 CRISPRa sgRNA
93	CC_LSP_285	TGCAGAAGCGATAGCCAACA	SLC6A4 qPCR
94	CC_LSP_286	CTGCAAACGTGCTGTCCAAG	SLC6A4 qPCR
95	CC_LSP_287	GGGACAAGAAACCCAGGTGGT	SLC7A11 qPCR
96	CC_LSP_288	GGCAGATTGCCAAGATCTCAAG	SLC7A11 qPCR
97	CC_LSP_477	CACCGGGCCCCACCGCCCTGCGAGG	SLC6A4 sgRNA for CRISPRi one vector system
98	CC_LSP_478	AAACCCTCGCAGGGCGGTGGGGCCC	SLC6A4 sgRNA for CRISPRi one vector system
99	CC_LSP_549	CACCGGCTGCATGGGGCGCGAATCA	NTC sgRNA for CRISPRi one vector system
100	CC_LSP_550	AAACTGATTCGCGCCCCATGCAGCC	NTC sgRNA for CRISPRi one vector system
101	CC_LSP_393	TTGGAGCTGCCATGGCCGCCAAGGTTTAAGAGC	SLC39A9_+_69865417.23-P1P2	SLC39A9 CRISPRi
102	CC_LSP_394	TTAGCTCTTAAACCTTGGCGGCCATGGCAGCTCCAACAAG	SLC39A9_+_69865417.23-P1P2	SLC39A9 CRISPRi
103	CC_LSP_395	TTGGCACACGGCACTCGAGTGTGGTTTAAGAGC	SLC39A10_-_196522005.23-P1P2	SLC39A10 CRISPRi
104	CC_LSP_396	TTAGCTCTTAAACCACACTCGAGTGCCGTGTGCCAACAAG	SLC39A10_-_196522005.23-P1P2	SLC39A10 CRISPRi
105	CC_LSP_397	ATGCTACATAAGGCACCAGC	SLC39A9 qPCR
106	CC_LSP_398	GATTCCGCTCTAAGCCAGCA	SLC39A9 qPCR
107	CC_LSP_399	GCAATTGGTGCAGCTTTCAG	SLC39A10 qPCR
108	CC_LSP_400	GCCTGCTTTAAGAAGAACTGC	SLC39A10 qPCR
109	pU6_393	CATGGCCGCCAAGGTTTAAG	qPCR primer for CC_LSP_393 sgRNA
110	pU6_395	CACACGGCACTCGAGTGTG	qPCR primer for CC_LSP_395 sgRNA
111	CC_LSP_619	TTGGGCGACTCACCGCTTCCCCCGTTTAAGAGC	SFXN1_+_174905629.23-P1P2	SFXN1 CRISPRi
112	CC_LSP_620	TTAGCTCTTAAACGGGGGAAGCGGTGAGTCGCCCAACAAG	SFXN1_+_174905629.23-P1P2	SFXN1 CRISPRi
113	CC_LSP_633	GCACTTTCATTGGACGAGCC	SFXN1 qPCR fwd
114	CC_LSP_634	TCTGTAAGACCAGGAGGAACA	SFXN1 qPCR rev
115	CC_LSP_643	TTGGCAGAGGCAGGGACCACTCGGTTTAAGAGC	MPC1_+_166796382.23-P1P2	MPC1 CRISPRi
116	CC_LSP_644	TTAGCTCTTAAACCGAGTGGTCCCTGCCTCTGCCAACAAG		MPC1 CRISPRi
117	CC_LSP_645	TTGGCGCCCCGCGAAGGTTGAGGGTTTAAGAGC	MPC2_-_167905275.23-P1P2	MPC2 CRISPRi
118	CC_LSP_646	TTAGCTCTTAAACCCTCAACCTTCGCGGGGCGCCAACAAG		MPC2 CRISPRi
119	CC_LSP_647	CGGATGACATTTGCCCTCTGT	MPC1 qPCR fwd
120	CC_LSP_648	TCCGAGGCTGTACCTTGTAG	MPC1 qPCR rev
121	CC_LSP_649	GTACAACCATCCAGCAGGTCC	MPC2 qPCR fwd
122	CC_LSP_650	CTGGCCATATCAGCCAATCCA	MPC2 qPCR rev
123	pU6_643	GCAGGGACCACTCGGTTTAAG	qPCR primer for CC_LSP_643 sgRNA
124	pU6_645	CGCGAAGGTTGAGGGTTTAAG	qPCR primer for CC_LSP_645 sgRNA
	Forward primers for HiSeq sequencing platform
125	CC_LSP_025	AAT GAT ACG GCG ACC ACC GA ACA CTC TTT CCC TAC ACG ACG CTC TTC CGA TCT CCT TGG AGA ACC ACC TTG TTG	Library PCR fwd primer 1 for HiSeq
126	CC_LSP_026	AAT GAT ACG GCG ACC ACC GA ACA CTC TTT CCC TAC ACG ACG CTC TTC CGA TCT A CCT TGG AGA ACC ACC TTG TTG	Library PCR fwd primer 2 for HiSeq
127	CC_LSP_027	AAT GAT ACG GCG ACC ACC GA ACA CTC TTT CCC TAC ACG ACG CTC TTC CGA TCT AG CCT TGG AGA ACC ACC TTG TTG	Library PCR fwd primer 3 for HiSeq
128	CC_LSP_028	AAT GAT ACG GCG ACC ACC GA ACA CTC TTT CCC TAC ACG ACG CTC TTC CGA TCT GAG CCT TGG AGA ACC ACC TTG TTG	Library PCR fwd primer 4 for HiSeq
129	CC_LSP_029	AAT GAT ACG GCG ACC ACC GA ACA CTC TTT CCC TAC ACG ACG CTC TTC CGA TCT TTAG CCT TGG AGA ACC ACC TTG TTG	Library PCR fwd primer 5 for HiSeq
130	CC_LSP_030	AAT GAT ACG GCG ACC ACC GA ACA CTC TTT CCC TAC ACG ACG CTC TTC CGA TCT GTAGA CCT TGG AGA ACC ACC TTG TTG	Library PCR fwd primer 6 for HiSeq
131	CC_LSP_031	AAT GAT ACG GCG ACC ACC GA ACA CTC TTT CCC TAC ACG ACG CTC TTC CGA TCT CAGAAA CCT TGG AGA ACC ACC TTG TTG	Library PCR fwd primer 7 for HiSeq
132	CC_LSP_032	AAT GAT ACG GCG ACC ACC GA ACA CTC TTT CCC TAC ACG ACG CTC TTC CGA TCT TGTAGAA CCT TGG AGA ACC ACC TTG TTG	Library PCR fwd primer 8 for HiSeq
133	CC_LSP_032_b	AAT GAT ACG GCG ACC ACC GA ACA CTC TTT CCC TAC ACG ACG CTC TTC CGA TCT GTGTAGAA CCT TGG AGA ACC ACC TTG TTG	Library PCR fwd primer 9 for HiSeq
134	CC_LSP_032_c	AAT GAT ACG GCG ACC ACC GA ACA CTC TTT CCC TAC ACG ACG CTC TTC CGA TCT TGTGGAGAA CCT TGG AGA ACC ACC TTG TTG	Library PCR fwd primer 10 for HiSeq
	Forward primers for NextSeq sequencing platform
135	CC_fwd1	AAT GAT ACG GCG ACC ACC GAG ATC TAC AC ACATCG ACA CTC TTT CCC TAC ACG ACG CTC TTC CGA TCT CCT TGG AGA ACC ACC TTG TTG	Library PCR fwd primer 1 for NextSeq
136	CC_fwd2	AAT GAT ACG GCG ACC ACC GAG ATC TAC AC CTGATC ACA CTC TTT CCC TAC ACG ACG CTC TTC CGA TCT T CCT TGG AGA ACC ACC TTG TTG	Library PCR fwd primer 2 for NextSeq
137	CC_fwd3	AAT GAT ACG GCG ACC ACC GAG ATC TAC AC TGACAT ACA CTC TTT CCC TAC ACG ACG CTC TTC CGA TCT CT CCT TGG AGA ACC ACC TTG TTG	Library PCR fwd primer 3 for NextSeq
138	CC_fwd4	AAT GAT ACG GCG ACC ACC GAG ATC TAC AC GGACGG ACA CTC TTT CCC TAC ACG ACG CTC TTC CGA TCT ACT CCT TGG AGA ACC ACC TTG TTG	Library PCR fwd primer 4 for NextSeq
139	CC_fwd5	AAT GAT ACG GCG ACC ACC GAG ATC TAC AC GCGGAC ACA CTC TTT CCC TAC ACG ACG CTC TTC CGA TCT AACT CCT TGG AGA ACC ACC TTG TTG	Library PCR fwd primer 5 for NextSeq
140	CC_fwd6	AAT GAT ACG GCG ACC ACC GAG ATC TAC AC ATCAGT ACA CTC TTT CCC TAC ACG ACG CTC TTC CGA TCT GAACT CCT TGG AGA ACC ACC TTG TTG	Library PCR fwd primer 6 for NextSeq
141	CC_fwd7	AAT GAT ACG GCG ACC ACC GAG ATC TAC AC TAGTTG ACA CTC TTT CCC TAC ACG ACG CTC TTC CGA TCT AGAACT CCT TGG AGA ACC ACC TTG TTG	Library PCR fwd primer 7 for NextSeq
142	CC_fwd8	AAT GAT ACG GCG ACC ACC GAG ATC TAC AC GCTGTA ACA CTC TTT CCC TAC ACG ACG CTC TTC CGA TCT GAGAACT CCT TGG AGA ACC ACC TTG TTG	Library PCR fwd primer 8 for NextSeq
143	CC_fwd9	AAT GAT ACG GCG ACC ACC GAG ATC TAC AC CTTCGA ACA CTC TTT CCC TAC ACG ACG CTC TTC CGA TCT GGAGAACT CCT TGG AGA ACC ACC TTG TTG	Library PCR fwd primer 9 for NextSeq
144	CC_fwd10	AAT GAT ACG GCG ACC ACC GAG ATC TAC AC TACACC ACA CTC TTT CCC TAC ACG ACG CTC TTC CGA TCT TGGAGAACT CCT TGG AGA ACC ACC TTG TTG	Library PCR fwd primer 10 for NextSeq
145	CC_fwd11	AAT GAT ACG GCG ACC ACC GAG ATC TAC AC AATGCT ACA CTC TTT CCC TAC ACG ACG CTC TTC CGA TCT TTGGAGAACT CCT TGG AGA ACC ACC TTG TTG	Library PCR fwd primer 11 for NextSeq
146	CC_fwd12	AAT GAT ACG GCG ACC ACC GAG ATC TAC AC CGCTAA ACA CTC TTT CCC TAC ACG ACG CTC TTC CGA TCT CTTGGAGAACT CCT TGG AGA ACC ACC TTG TTG	Library PCR fwd primer 12 for NextSeq
147	CC_fwd13	AAT GAT ACG GCG ACC ACC GAG ATC TAC AC CCGGTG ACA CTC TTT CCC TAC ACG ACG CTC TTC CGA TCT AGTCAGTCAGTT CCT TGG AGA ACC ACC TTG TTG	Library PCR fwd primer 13 for NextSeq
148	CC_fwd14	AAT GAT ACG GCG ACC ACC GAG ATC TAC AC GAATGA ACA CTC TTT CCC TAC ACG ACG CTC TTC CGA TCT CAGTCAGTCAGTT CCT TGG AGA ACC ACC TTG TTG	Library PCR fwd primer 14 for NextSeq
149	CC_fwd15	AAT GAT ACG GCG ACC ACC GAG ATC TAC AC AGTAAC ACA CTC TTT CCC TAC ACG ACG CTC TTC CGA TCT TCAGTCAGTCAGTT CCT TGG AGA ACC ACC TTG TTG	Library PCR fwd primer 15 for NextSeq
150	CC_fwd16	AAT GAT ACG GCG ACC ACC GAG ATC TAC AC TTCCCT ACA CTC TTT CCC TAC ACG ACG CTC TTC CGA TCT GTCAGTCAGTCAGTT CCT TGG AGA ACC ACC TTG TTG	Library PCR fwd primer 16 for NextSeq
151	CC_fwd17	AAT GAT ACG GCG ACC ACC GAG ATC TAC AC TTTCAC ACA CTC TTT CCC TAC ACG ACG CTC TTC CGA TCT TCAGTCAGTCAGTGTG CCT TGG AGA ACC ACC TTG TTG	Library PCR fwd primer 17 for NextSeq
152	CC_fwd18	AAT GAT ACG GCG ACC ACC GAG ATC TAC AC GCCATG ACA CTC TTT CCC TAC ACG ACG CTC TTC CGA TCT GTCAGTCAGTCAGTGTG CCT TGG AGA ACC ACC TTG TTG	Library PCR fwd primer 18 for NextSeq
153	CC_fwd19	AAT GAT ACG GCG ACC ACC GAG ATC TAC AC AGAGGA ACA CTC TTT CCC TAC ACG ACG CTC TTC CGA TCT AGTCAGTCAGTCAGTGTG CCT TGG AGA ACC ACC TTG TTG	Library PCR fwd primer 19 for NextSeq
154	CC_fwd20	AAT GAT ACG GCG ACC ACC GAG ATC TAC AC CAGTCT ACA CTC TTT CCC TAC ACG ACG CTC TTC CGA TCT CAGTCAGTCAGTCAGTGTG CCT TGG AGA ACC ACC TTG TTG	Library PCR fwd primer 20 for NextSeq
	Reverse primers for both approaches
155	CC_Cri_a_rev1	CAA GCA GAA GAC GGC ATA CGA GAT TACAAG GTG ACT GGA GTT CAG ACG TGT GCT CTT CCG ATC CGA CTC GGT GCC ACT TTT TC	Library PCR rev primer 1
156	CC_Cri_a_rev2	CAA GCA GAA GAC GGC ATA CGA GAT ATTGGC GTG ACT GGA GTT CAG ACG TGT GCT CTT CCG ATC CGA CTC GGT GCC ACT TTT TC	Library PCR rev primer 2
157	CC_Cri_a_rev3	CAA GCA GAA GAC GGC ATA CGA GAT GGAACT GTG ACT GGA GTT CAG ACG TGT GCT CTT CCG ATC CGA CTC GGT GCC ACT TTT TC	Library PCR rev primer 3
158	CC_Cri_a_rev4	CAA GCA GAA GAC GGC ATA CGA GAT AAGCTA GTG ACT GGA GTT CAG ACG TGT GCT CTT CCG ATC CGA CTC GGT GCC ACT TTT TC	Library PCR rev primer 4
159	CC_Cri_a_rev5	CAA GCA GAA GAC GGC ATA CGA GAT GCCTAA GTG ACT GGA GTT CAG ACG TGT GCT CTT CCG ATC CGA CTC GGT GCC ACT TTT TC	Library PCR rev primer 5
160	CC_Cri_a_rev6	CAA GCA GAA GAC GGC ATA CGA GAT CGTGAT GTG ACT GGA GTT CAG ACG TGT GCT CTT CCG ATC CGA CTC GGT GCC ACT TTT TC	Library PCR rev primer 6
161	CC_Cri_a_rev7	CAA GCA GAA GAC GGC ATA CGA GAT CCACTC GTG ACT GGA GTT CAG ACG TGT GCT CTT CCG ATC CGA CTC GGT GCC ACT TTT TC	Library PCR rev primer 7
162	CC_Cri_a_rev8	CAA GCA GAA GAC GGC ATA CGA GAT TTGACT GTG ACT GGA GTT CAG ACG TGT GCT CTT CCG ATC CGA CTC GGT GCC ACT TTT TC	Library PCR rev primer 8
163	CC_Cri_a_rev9	CAA GCA GAA GAC GGC ATA CGA GAT GAGTGG GTG ACT GGA GTT CAG ACG TGT GCT CTT CCG ATC CGA CTC GGT GCC ACT TTT TC	Library PCR rev primer 9
164	CC_Cri_a_rev10	CAA GCA GAA GAC GGC ATA CGA GAT AGCTTC GTG ACT GGA GTT CAG ACG TGT GCT CTT CCG ATC CGA CTC GGT GCC ACT TTT TC	Library PCR rev primer 10
165	CC_Cri_a_rev11	CAA GCA GAA GAC GGC ATA CGA GAT CTTCCA GTG ACT GGA GTT CAG ACG TGT GCT CTT CCG ATC CGA CTC GGT GCC ACT TTT TC	Library PCR rev primer 11
166	CC_Cri_a_rev12	CAA GCA GAA GAC GGC ATA CGA GAT TCAGGG GTG ACT GGA GTT CAG ACG TGT GCT CTT CCG ATC CGA CTC GGT GCC ACT TTT TC	Library PCR rev primer 12
167	CC_Cri_a_rev13	CAA GCA GAA GAC GGC ATA CGA GAT CACTGT GTG ACT GGA GTT CAG ACG TGT GCT CTT CCG ATC CGA CTC GGT GCC ACT TTT TC	Library PCR rev primer 13
168	CC_Cri_a_rev14	CAA GCA GAA GAC GGC ATA CGA GAT GTAGCC GTG ACT GGA GTT CAG ACG TGT GCT CTT CCG ATC CGA CTC GGT GCC ACT TTT TC	Library PCR rev primer 14
169	CC_Cri_a_rev15	CAA GCA GAA GAC GGC ATA CGA GAT TCGATG GTG ACT GGA GTT CAG ACG TGT GCT CTT CCG ATC CGA CTC GGT GCC ACT TTT TC	Library PCR rev primer 15
170	CC_Cri_a_rev16	CAA GCA GAA GAC GGC ATA CGA GAT AGTCAA GTG ACT GGA GTT CAG ACG TGT GCT CTT CCG ATC CGA CTC GGT GCC ACT TTT TC	Library PCR rev primer 16
171	CC_Cri_a_rev17	CAA GCA GAA GAC GGC ATA CGA GAT TGGTCA GTG ACT GGA GTT CAG ACG TGT GCT CTT CCG ATC CGA CTC GGT GCC ACT TTT TC	Library PCR rev primer 17
172	CC_Cri_a_rev18	CAA GCA GAA GAC GGC ATA CGA GAT GATCTG GTG ACT GGA GTT CAG ACG TGT GCT CTT CCG ATC CGA CTC GGT GCC ACT TTT TC	Library PCR rev primer 18
173	CC_Cri_a_rev19	CAA GCA GAA GAC GGC ATA CGA GAT ATAGAT GTG ACT GGA GTT CAG ACG TGT GCT CTT CCG ATC CGA CTC GGT GCC ACT TTT TC	Library PCR rev primer 19
174	CC_Cri_a_rev20	CAA GCA GAA GAC GGC ATA CGA GAT CCCAGC GTG ACT GGA GTT CAG ACG TGT GCT CTT CCG ATC CGA CTC GGT GCC ACT TTT TC	Library PCR rev primer 20
